# A high throughput bispecific antibody discovery pipeline

**DOI:** 10.1101/2021.09.07.459213

**Authors:** Aude I. Segaliny, Jayapriya Jayaraman, Xiaoming Chen, Jonathan Chong, Ryan Luxon, Audrey Fung, Qiwei Fu, Xianzhi Jiang, Rodrigo Rivera, Xiaoya Ma, Ci Ren, Jan Zimak, Per Niklas Hedde, Yonglei Shang, George Wu, Weian Zhao

**Author notes:** co-first authors (Aude I. Segaliny, Jayapriya Jayaraman). co-second authors (Xiaoming Chen, Jonathan Chong, Ryan Luxon). **Corresponding authors:** George Guikai Wu, Weian Zhao.

## Abstract

Bispecific antibodies (BsAbs) represent an emerging class of immunotherapy but inefficiency in the current BsAb discovery paradigm has limited their broad clinical availability. Here we report a high throughput, agnostic, single-cell-based BsAb functional screening pipeline, comprising molecular and cell engineering for efficient generation of BsAb library cells, followed by functional interrogation at the single-cell level to identify and sort positive clones and downstream sequence identification with single-cell PCR and sequencing and functionality characterization. Using a CD19xCD3 bispecific T cell engager (BiTE) as a model system, we demonstrate that our single cell platform possesses a high throughput screening efficiency of up to one and half million variant library cells per run and can isolate rare functional clones at low abundance of 0.008%. Using a complex CD19xCD3 BiTE-expressing cell library with approximately 22,300 unique variants comprising combinatorially varied scFvs, connecting linkers and VL/VH orientations, we have identified 98 unique clones including extremely rare ones (∼ 0.001% abundance). We also discovered BiTEs that exhibit novel properties contradictory to conventional wisdom, including harboring rigid scFv connecting peptide linkers yet with in vitro cytotoxicity comparable to that of clinically approved Blinatumomab. Through sequencing analyses on sorted BiTE clones, we discovered multiple design variable preferences for functionality including the CD19_VL-VH_– CD3_VH-VL_ and CD19_VH-VL_–CD3_VH-VL_ arrangements being the most favored orientation. Sequence analysis further interrogated the sequence composition of the CDRH3 domain in scFvs and identified amino acid residues conserved for function. We expect our single cell platform to not only significantly increase the development speed of high quality of new BsAb therapeutics for cancer and other disorders, but also enable identifying generalizable design principles for new BsAbs and other immunotherapeutics based on an in-depth understanding of the inter-relationships between sequence, structure, and function.
