## Supplementary Tables for "A high throughput bispecific antibody discovery pipeline"

### Sheet: Sheet1
SUPPLEMENTARY TABLES
A high throughput bispecific antibody discovery pipeline
Aude I. Segalinya, #, Jayapriya Jayaramanb, #, Xiaoming Chena, $, Jonathan Chonga, $, Ryan Luxona, $, Audrey Funga, Qiwei Fua, Xianzhi Jianga, Rodrigo Riveraa, Xiaoya Maa, Ci Rena, Jan Zimakc, Per Niklas Heddeb, Yonglei Shanga, George Wua,* and Weian Zhaob,c,f,g,h,i,j,*
a Amberstone Biosciences Inc, Laguna Hills, CA 92653, USA
b Department of Biomedical Engineering, University of California, Irvine, Irvine, CA 92697, USA
c Department of Pharmaceutical Sciences, University of California, Irvine, Irvine, CA 92697, USA
d Laboratory for Fluorescence Dynamics, University of California, Irvine, CA 92697, USA
e Beckman Laser Institute & Medical Clinic, University of California, Irvine, CA, USA
f Sue and Bill Gross Stem Cell Research Center, University of California, Irvine, Irvine, CA 92697, USA
g Chao Family Comprehensive Cancer Center, University of California, Irvine, Irvine, CA 92697, USA
h Edwards Life Sciences Center for Advanced Cardiovascular Technology, University of California, Irvine, Irvine, CA 92697, USA
i Department of Biological Chemistry, University of California, Irvine, Irvine, CA 92697, USA
j Institute for Immunology, University of California, Irvine, Irvine, CA 92697, USA
# co-first authors
$ co-second authors
Corresponding authors: George Guikai Wu (george@amberstonebio.com), Weian Zhao (weianz@uci.edu)

### Sheet: Supplementary table_1
		4G7	B43	FMC63	JUNO241
	OKT3	9	9	2	8
	L2K	15	7	2	10
	TRX4	9	8	4	10
	h38E4.v1	2	3	0	1
Supplementary Table 1: Distribution of CD19 and CD3 scFv functional pairs in the sorted candidates

### Sheet: Supplementary table_2
scFv sublibrary sequences	Orientation	Amino acid sequence	Target
OKT3-VH-Linker-VL	VH-VL	QVQLQQSGAELARPGASVKMSCKASGYTFTRYTMHWVKQRPGQGLEWIGYINPSRGYTNYNQKFKDKATLTTDKSSSTAYMQLSSLTSEDSAVYYCARYYDDHYCLDYWGQGTTVTVSSVEGGSGGSGGSGGSGGVDDIQLTQSPAIMSASPGEKVTMTCSASSSVSYMNWYQQKSGTSPKRWIYDTSKLASGVPAHFRGSGSGTSYSLTISGMEAEDAATYYCQQWSSNPFTFGSGTKLEIK	CD3 scFvs
L2K-VH-linker-VL	VH-VL	QVQLQQSGAELARPGASVKMSCKTSGYTFTRYTMHWVKQRPGQGLEWIGYINPSRGYTNYNQKFKDKATLTTDKSSSTAYMQLSSLTSEDSAVYYCARYYDDHYCLDYWGQGTTVTVSSVEGGSGGSGGSGGSGGVDDIQLTQSPAIMSASPGEKVTMTCRASSSVSYMNWYQQKSGTSPKRWIYDTSKVASGVPYRFSGSGSGTSYSLTISSMEAEDAATYYCQQWSSNPLTFGAGTKLEIK
hu38E4.v1_VH-linker-VL	VH-VL	QVQLQQSGAEVKKPGASVKVSCKASGFTFTSYYIHWVRQAPGQGLEWIGWIYPENDNTKYNEKFKDRVTITADTSTSTAYLELSSLRSEDTAVYYCARDGYSRYYFDYWGQGTTVTVSSVEGGSGGSGGSGGSGGVDDIQLTQSPDSLAVSLGERATINCKSSQSLLNSRTRKNYLAWYQQKPGQSPKLLIYWTSTRKSGVPDRFSGSGSGTDFTLTISSLQAEDVAVYYCKQSFILRTFGQGTKLEIK
TRX4_VH-Linker-VL	VH-VL	QVQLQQGGGLVQPGGSLRLSCAASGFTFSSFPMAWVRQAPGKGLEWVSTISTSGGRTYYRDSVKGRFTISRDNSKNTLYLQMNSLRAEDTAVYYCAKFRQYSGGFDYWGQGTTVTVSSVEGGSGGSGGSGGSGGVDDIQLTQPNSVSTSLGSTVKLSCTLSSGNIENNYVHWYQLYEGRSPTTMIYDDDKRPDGVPDRFSGSIDRSSNSAFLTIHNVAIEDEAIYFCHSYVSSFNVFGGGTKLEIK
OKT3-VL-Linker-VH	VL-VH	DIQLTQSPAIMSASPGEKVTMTCSASSSVSYMNWYQQKSGTSPKRWIYDTSKLASGVPAHFRGSGSGTSYSLTISGMEAEDAATYYCQQWSSNPFTFGSGTKLEIKVEGGSGGSGGSGGSGGVDQVQLQQSGAELARPGASVKMSCKASGYTFTRYTMHWVKQRPGQGLEWIGYINPSRGYTNYNQKFKDKATLTTDKSSSTAYMQLSSLTSEDSAVYYCARYYDDHYCLDYWGQGTTVTVSS
hu38E4.v1_VL-linker-VH	VL-VH	DIQLTQSPDSLAVSLGERATINCKSSQSLLNSRTRKNYLAWYQQKPGQSPKLLIYWTSTRKSGVPDRFSGSGSGTDFTLTISSLQAEDVAVYYCKQSFILRTFGQGTKLEIKVEGGSGGSGGSGGSGGVDQVQLQQSGAEVKKPGASVKVSCKASGFTFTSYYIHWVRQAPGQGLEWIGWIYPENDNTKYNEKFKDRVTITADTSTSTAYLELSSLRSEDTAVYYCARDGYSRYYFDYWGQGTTVTVSS
TRX4-VL-Linker-VH	VL-VH	DIQLTQPNSVSTSLGSTVKLSCTLSSGNIENNYVHWYQLYEGRSPTTMIYDDDKRPDGVPDRFSGSIDRSSNSAFLTIHNVAIEDEAIYFCHSYVSSFNVFGGGTKLEIKVEGGSGGSGGSGGSGGVDQVQLQQGGGLVQPGGSLRLSCAASGFTFSSFPMAWVRQAPGKGLEWVSTISTSGGRTYYRDSVKGRFTISRDNSKNTLYLQMNSLRAEDTAVYYCAKFRQYSGGFDYWGQGTTVTVSS
Juno-241-VH-linker-VL	VH-VL	QVQLQQSGGGLVQPGRSLRLSCAASGFTFDDYAMHWVRQAPGKGLEWVSGISWNSGSIGYADSVKGRFTISRDNAKNSLYLQMNSLRAEDTAVYYCARDQGYHYYDSAEHAFDIWGQGTTVTVSSGGGGSGGGGSGGGGSDIQLTQSPSSLSASVGDRVTVTCQASQDISNYLNWYQQKPGRAPKLLIYDASNVKAGVPSRFSGGGSGTDFTLTISSLQPEDFATYYCQQSYSTPQAYTFGQGTKLEIK	CD19 scFvs
4G7-VH-linker-VL	VH-VL	QVQLQQSGPELIKPGASVKMSCKASGYTFTSYVMHWVKQKPGQGLEWIGYINPYNDGTKYNEKFKGKATLTSDKSSSTAYMELSSLTSEDSAVYYCARGTYYYGSRVFDYWGQGTTVTVSSGGGGSGGGGSGGGGSDIQLTQAAPSIPVTPGESVSISCRSSKSLLNSNGNTYLYWFLQRPGQSPQLLIYRMSNLASGVPDRFSGSGSGTAFTLRISRVEAEDVGVYYCMQHLEYPFTFGAGTKLEIK
FMC63-VH-Linker-VL	VH-VL	QVQLQQSGPGLVAPSQSLSVTCTVSGVSLPDYGVSWIRQPPRKGLEWLGVIWGSETTYYNSALKSRLTIIKDNSKSQVFLKMNSLQTDDTAIYYCAKHYYYGGSYAMDYWGQGTTVTVSSGGGGSGGGGSGGGGSDIQLTQTTSSLSASLGDRVTISCRASQDISKYLNWYQQKPDGTVKLLIYHTSRLHSGVPSRFSGSGSGTDYSLTISNLEQEDIATYFCQQGNTLPYTFGGGTKLEIK
B43-CD19-VL-linker-VH	VL-VH	DIQLTQSPASLAVSLGQRATISCKASQSVDYDGDSYLNWYQQIPGQPPKLLIYDASNLVSGIPPRFSGSGSGTDFTLNIHPVEKVDAATYHCQQSTEDPWTFGGGTKLEIKGGGGSGGGGSGGGGSQVQLQQSGAELVRPGSSVKISCKASGYAFSSYWMNWVKQRPGQGLEWIGQIWPGDGDTNYNGKFKGKATLTADESSSTAYMQLSSLASEDSAVYFCARRETTTVGRYYYAMDYWGQGTTVTVSS
Juno-241-VL-linker-VH	VL-VH	DIQLTQSPSSLSASVGDRVTVTCQASQDISNYLNWYQQKPGRAPKLLIYDASNVKAGVPSRFSGGGSGTDFTLTISSLQPEDFATYYCQQSYSTPQAYTFGQGTKLEIKGGGGSGGGGSGGGGSQVQLQQSGGGLVQPGRSLRLSCAASGFTFDDYAMHWVRQAPGKGLEWVSGISWNSGSIGYADSVKGRFTISRDNAKNSLYLQMNSLRAEDTAVYYCARDQGYHYYDSAEHAFDIWGQGTTVTVSS
4G7-VL-linker-VH	VL-VH	DIQLTQAAPSIPVTPGESVSISCRSSKSLLNSNGNTYLYWFLQRPGQSPQLLIYRMSNLASGVPDRFSGSGSGTAFTLRISRVEAEDVGVYYCMQHLEYPFTFGAGTKLEIKGGGGSGGGGSGGGGSQVQLQQSGPELIKPGASVKMSCKASGYTFTSYVMHWVKQKPGQGLEWIGYINPYNDGTKYNEKFKGKATLTSDKSSSTAYMELSSLTSEDSAVYYCARGTYYYGSRVFDYWGQGTTVTVSS
FMC63-VL-linker VH	VL-VH	DIQLTQTTSSLSASLGDRVTISCRASQDISKYLNWYQQKPDGTVKLLIYHTSRLHSGVPSRFSGSGSGTDYSLTISNLEQEDIATYFCQQGNTLPYTFGGGTKLEIKGGGGSGGGGSGGGGSQVQLQQSGPGLVAPSQSLSVTCTVSGVSLPDYGVSWIRQPPRKGLEWLGVIWGSETTYYNSALKSRLTIIKDNSKSQVFLKMNSLQTDDTAIYYCAKHYYYGGSYAMDYWGQGTTVTVSS
Blinatumomab® sequence used in HEK293_LPCD19/Blin cell lines	CD19VL-VH- CD3VH-VL	DIQLTQSPASLAVSLGQRATISCKASQSVDYDGDSYLNWYQQIPGQPPKLLIYDASNLVSGIPPRFSGSGSGTDFTLNIHPVEKVDAATYHCQQSTEDPWTFGGGTKLEIKGGGGSGGGGSGGGGSQVQLQQSGAELVRPGSSVKISCKASGYAFSSYWMNWVKQRPGQGLEWIGQIWPGDGDTNYNGKFKGKATLTADESSSTAYMQLSSLASEDSAVYFCARRETTTVGRYYYAMDYWGQGTTVTVSSGGGGSQVQLQQSGAELARPGASVKMSCKTSGYTFTRYTMHWVKQRPGQGLEWIGYINPSRGYTNYNQKFKDKATLTTDKSSSTAYMQLSSLTSEDSAVYYCARYYDDHYCLDYWGQGTTVTVSSVEGGSGGSGGSGGSGGVDDIQLTQS…	CD19xCD3 BiTE
Supplementary Table 2: Amino acid sequences of CD3 and CD19 scFv sublibraries. N-terminal sequence of all VH domains was normalized to QVQLQQ and C-terminal domains of all VH sequences were normalized to TVTVSS. N-terminal sequence of all VL domains was normalized to DIQLTQ and C-terminal sequence of all VL domains was normalized to TKLEIK. The Blinatumomab® sequence used for generation of contro…

### Sheet: Supplementary table_3
CDRH3_NNW_Primer	Primer sequence 5'-3'
4G7_VH_NNW_1	CCTGACCTCTGAGGACAGCGCCGTGTACTATTGTGCCAGANNWACCTACTACTACGGCAGCCGGGTGTTCGATTATTGGGGCCAGGGAACCACCG
4G7_VH_NNW_2	CCTGACCTCTGAGGACAGCGCCGTGTACTATTGTGCCAGAGGCNNWTACTACTACGGCAGCCGGGTGTTCGATTATTGGGGCCAGGGAACCACCG
4G7_VH_NNW_3	CCTGACCTCTGAGGACAGCGCCGTGTACTATTGTGCCAGAGGCACCNNWTACTACGGCAGCCGGGTGTTCGATTATTGGGGCCAGGGAACCACCG
4G7_VH_NNW_4	CCTGACCTCTGAGGACAGCGCCGTGTACTATTGTGCCAGAGGCACCTACNNWTACGGCAGCCGGGTGTTCGATTATTGGGGCCAGGGAACCACCG
4G7_VH_NNW_5	CCTGACCTCTGAGGACAGCGCCGTGTACTATTGTGCCAGAGGCACCTACTACNNWGGCAGCCGGGTGTTCGATTATTGGGGCCAGGGAACCACCG
4G7_VH_NNW_6	CCTGACCTCTGAGGACAGCGCCGTGTACTATTGTGCCAGAGGCACCTACTACTACNNWAGCCGGGTGTTCGATTATTGGGGCCAGGGAACCACCG
4G7_VH_NNW_7	CCTGACCTCTGAGGACAGCGCCGTGTACTATTGTGCCAGAGGCACCTACTACTACGGCNNWCGGGTGTTCGATTATTGGGGCCAGGGAACCACCG
4G7_VH_NNW_8	CCTGACCTCTGAGGACAGCGCCGTGTACTATTGTGCCAGAGGCACCTACTACTACGGCAGCNNWGTGTTCGATTATTGGGGCCAGGGAACCACCG
4G7_VH_NNW_9	CCTGACCTCTGAGGACAGCGCCGTGTACTATTGTGCCAGAGGCACCTACTACTACGGCAGCCGGNNWTTCGATTATTGGGGCCAGGGAACCACCG
4G7_VH_NNW_10	CCTGACCTCTGAGGACAGCGCCGTGTACTATTGTGCCAGAGGCACCTACTACTACGGCAGCCGGGTGNNWGATTATTGGGGCCAGGGAACCACCG
4G7_VH_NNW_11	CCTGACCTCTGAGGACAGCGCCGTGTACTATTGTGCCAGAGGCACCTACTACTACGGCAGCCGGGTGTTCNNWTATTGGGGCCAGGGAACCACCG
4G7_VH_NNW_12	CCTGACCTCTGAGGACAGCGCCGTGTACTATTGTGCCAGAGGCACCTACTACTACGGCAGCCGGGTGTTCGATNNWTGGGGCCAGGGAACCACCG
FMC63_VH_NNW_1	CCTGCAGACCGACGACACCGCCATCTACTACTGCGCCAAGNNWTACTACTACGGCGGCAGCTACGCCATGGATTATTGGGGCCAGGGCACCACCGT
FMC63_VH_NNW_2	CCTGCAGACCGACGACACCGCCATCTACTACTGCGCCAAGCACNNWTACTACGGCGGCAGCTACGCCATGGATTATTGGGGCCAGGGCACCACCGT
FMC63_VH_NNW_3	CCTGCAGACCGACGACACCGCCATCTACTACTGCGCCAAGCACTACNNWTACGGCGGCAGCTACGCCATGGATTATTGGGGCCAGGGCACCACCGT
FMC63_VH_NNW_4	CCTGCAGACCGACGACACCGCCATCTACTACTGCGCCAAGCACTACTACNNWGGCGGCAGCTACGCCATGGATTATTGGGGCCAGGGCACCACCGT
FMC63_VH_NNW_5	CCTGCAGACCGACGACACCGCCATCTACTACTGCGCCAAGCACTACTACTACNNWGGCAGCTACGCCATGGATTATTGGGGCCAGGGCACCACCGT
FMC63_VH_NNW_6	CCTGCAGACCGACGACACCGCCATCTACTACTGCGCCAAGCACTACTACTACGGCNNWAGCTACGCCATGGATTATTGGGGCCAGGGCACCACCGT
FMC63_VH_NNW_7	CCTGCAGACCGACGACACCGCCATCTACTACTGCGCCAAGCACTACTACTACGGCGGCNNWTACGCCATGGATTATTGGGGCCAGGGCACCACCGT
FMC63_VH_NNW_8	CCTGCAGACCGACGACACCGCCATCTACTACTGCGCCAAGCACTACTACTACGGCGGCAGCNNWGCCATGGATTATTGGGGCCAGGGCACCACCGT
FMC63_VH_NNW_9	CCTGCAGACCGACGACACCGCCATCTACTACTGCGCCAAGCACTACTACTACGGCGGCAGCTACNNWATGGATTATTGGGGCCAGGGCACCACCGT
FMC63_VH_NNW_10	CCTGCAGACCGACGACACCGCCATCTACTACTGCGCCAAGCACTACTACTACGGCGGCAGCTACGCCNNWGATTATTGGGGCCAGGGCACCACCGT
FMC63_VH_NNW_11	CCTGCAGACCGACGACACCGCCATCTACTACTGCGCCAAGCACTACTACTACGGCGGCAGCTACGCCATGNNWTATTGGGGCCAGGGCACCACCGT
FMC63_VH_NNW_12	CCTGCAGACCGACGACACCGCCATCTACTACTGCGCCAAGCACTACTACTACGGCGGCAGCTACGCCATGGATNNWTGGGGCCAGGGCACCACCGT
Juno241_VH_NNW_1	CCTGAGAGCCGAGGACACCGCCGTGTACTACTGTGCCAGANNWCAGGGCTACCACTACTACGACTCTGCCGAGCACGCCTTCGATATCTGGGGCCAGGGAACCACCGT
Juno241_VH_NNW_2	CCTGAGAGCCGAGGACACCGCCGTGTACTACTGTGCCAGAGATNNWGGCTACCACTACTACGACTCTGCCGAGCACGCCTTCGATATCTGGGGCCAGGGAACCACCGT
Juno241_VH_NNW_3	CCTGAGAGCCGAGGACACCGCCGTGTACTACTGTGCCAGAGATCAGNNWTACCACTACTACGACTCTGCCGAGCACGCCTTCGATATCTGGGGCCAGGGAACCACCGT
Juno241_VH_NNW_4	CCTGAGAGCCGAGGACACCGCCGTGTACTACTGTGCCAGAGATCAGGGCNNWCACTACTACGACTCTGCCGAGCACGCCTTCGATATCTGGGGCCAGGGAACCACCGT
Juno241_VH_NNW_5	CCTGAGAGCCGAGGACACCGCCGTGTACTACTGTGCCAGAGATCAGGGCTACNNWTACTACGACTCTGCCGAGCACGCCTTCGATATCTGGGGCCAGGGAACCACCGT
Juno241_VH_NNW_6	CCTGAGAGCCGAGGACACCGCCGTGTACTACTGTGCCAGAGATCAGGGCTACCACNNWTACGACTCTGCCGAGCACGCCTTCGATATCTGGGGCCAGGGAACCACCGT
Juno241_VH_NNW_7	CCTGAGAGCCGAGGACACCGCCGTGTACTACTGTGCCAGAGATCAGGGCTACCACTACNNWGACTCTGCCGAGCACGCCTTCGATATCTGGGGCCAGGGAACCACCGT
Juno241_VH_NNW_8	CCTGAGAGCCGAGGACACCGCCGTGTACTACTGTGCCAGAGATCAGGGCTACCACTACTACNNWTCTGCCGAGCACGCCTTCGATATCTGGGGCCAGGGAACCACCGT
Juno241_VH_NNW_9	CCTGAGAGCCGAGGACACCGCCGTGTACTACTGTGCCAGAGATCAGGGCTACCACTACTACGACNNWGCCGAGCACGCCTTCGATATCTGGGGCCAGGGAACCACCGT
Juno241_VH_NNW_10	CCTGAGAGCCGAGGACACCGCCGTGTACTACTGTGCCAGAGATCAGGGCTACCACTACTACGACTCTNNWGAGCACGCCTTCGATATCTGGGGCCAGGGAACCACCGT
Juno241_VH_NNW_11	CCTGAGAGCCGAGGACACCGCCGTGTACTACTGTGCCAGAGATCAGGGCTACCACTACTACGACTCTGCCNNWCACGCCTTCGATATCTGGGGCCAGGGAACCACCGT
Juno241_VH_NNW_12	CCTGAGAGCCGAGGACACCGCCGTGTACTACTGTGCCAGAGATCAGGGCTACCACTACTACGACTCTGCCGAGNNWGCCTTCGATATCTGGGGCCAGGGAACCACCGT
Juno241_VH_NNW_13	CCTGAGAGCCGAGGACACCGCCGTGTACTACTGTGCCAGAGATCAGGGCTACCACTACTACGACTCTGCCGAGCACNNWTTCGATATCTGGGGCCAGGGAACCACCGT
Juno241_VH_NNW_14	CCTGAGAGCCGAGGACACCGCCGTGTACTACTGTGCCAGAGATCAGGGCTACCACTACTACGACTCTGCCGAGCACGCCNNWGATATCTGGGGCCAGGGAACCACCGT
Juno241_VH_NNW_15	CCTGAGAGCCGAGGACACCGCCGTGTACTACTGTGCCAGAGATCAGGGCTACCACTACTACGACTCTGCCGAGCACGCCTTCNNWATCTGGGGCCAGGGAACCACCGT
Juno241_VH_NNW_16	CCTGAGAGCCGAGGACACCGCCGTGTACTACTGTGCCAGAGATCAGGGCTACCACTACTACGACTCTGCCGAGCACGCCTTCGATNNWTGGGGCCAGGGAACCACCGT
B43_VH_NNW_1	CCTGGCCAGCGAAGATAGCGCCGTGTACTTCTGTGCCAGANNWGAAACCACCACCGTGGGCAGATATTACTACGCCATGGACTACTGGGGCCAGGGCACCACCGT
B43_VH_NNW_2	CCTGGCCAGCGAAGATAGCGCCGTGTACTTCTGTGCCAGACGGNNWACCACCACCGTGGGCAGATATTACTACGCCATGGACTACTGGGGCCAGGGCACCACCGT
B43_VH_NNW_3	CCTGGCCAGCGAAGATAGCGCCGTGTACTTCTGTGCCAGACGGGAANNWACCACCGTGGGCAGATATTACTACGCCATGGACTACTGGGGCCAGGGCACCACCGT
B43_VH_NNW_4	CCTGGCCAGCGAAGATAGCGCCGTGTACTTCTGTGCCAGACGGGAAACCNNWACCGTGGGCAGATATTACTACGCCATGGACTACTGGGGCCAGGGCACCACCGT
B43_VH_NNW_5	CCTGGCCAGCGAAGATAGCGCCGTGTACTTCTGTGCCAGACGGGAAACCACCNNWGTGGGCAGATATTACTACGCCATGGACTACTGGGGCCAGGGCACCACCGT
B43_VH_NNW_6	CCTGGCCAGCGAAGATAGCGCCGTGTACTTCTGTGCCAGACGGGAAACCACCACCNNWGGCAGATATTACTACGCCATGGACTACTGGGGCCAGGGCACCACCGT
B43_VH_NNW_7	CCTGGCCAGCGAAGATAGCGCCGTGTACTTCTGTGCCAGACGGGAAACCACCACCGTGNNWAGATATTACTACGCCATGGACTACTGGGGCCAGGGCACCACCGT
B43_VH_NNW_8	CCTGGCCAGCGAAGATAGCGCCGTGTACTTCTGTGCCAGACGGGAAACCACCACCGTGGGCNNWTATTACTACGCCATGGACTACTGGGGCCAGGGCACCACCGT
B43_VH_NNW_9	CCTGGCCAGCGAAGATAGCGCCGTGTACTTCTGTGCCAGACGGGAAACCACCACCGTGGGCAGANNWTACTACGCCATGGACTACTGGGGCCAGGGCACCACCGT
B43_VH_NNW_10	CCTGGCCAGCGAAGATAGCGCCGTGTACTTCTGTGCCAGACGGGAAACCACCACCGTGGGCAGATATNNWTACGCCATGGACTACTGGGGCCAGGGCACCACCGT
B43_VH_NNW_11	CCTGGCCAGCGAAGATAGCGCCGTGTACTTCTGTGCCAGACGGGAAACCACCACCGTGGGCAGATATTACNNWGCCATGGACTACTGGGGCCAGGGCACCACCGT
B43_VH_NNW_12	CCTGGCCAGCGAAGATAGCGCCGTGTACTTCTGTGCCAGACGGGAAACCACCACCGTGGGCAGATATTACTACNNWATGGACTACTGGGGCCAGGGCACCACCGT
B43_VH_NNW_13	CCTGGCCAGCGAAGATAGCGCCGTGTACTTCTGTGCCAGACGGGAAACCACCACCGTGGGCAGATATTACTACGCCNNWGACTACTGGGGCCAGGGCACCACCGT
B43_VH_NNW_14	CCTGGCCAGCGAAGATAGCGCCGTGTACTTCTGTGCCAGACGGGAAACCACCACCGTGGGCAGATATTACTACGCCATGNNWTACTGGGGCCAGGGCACCACCGT
B43_VH_NNW_15	CCTGGCCAGCGAAGATAGCGCCGTGTACTTCTGTGCCAGACGGGAAACCACCACCGTGGGCAGATATTACTACGCCATGGACNNWTGGGGCCAGGGCACCACCGT
Supplementary table 3: Primer sequences encoding NNW codons at each CDRH3 residue of CD19 scFvs

### Sheet: Supplementary table 4
Oligo name	Oligo sequence	Decription
oBiTE_21	AGATCCTCCGCCTCCCTTGATTTCCAGCTTGGT	GGGGS,VL-Cterm-Rev
oBiTE_22	AGATCCACCAGATCCTCCGCCTCCCTTGATTTCCAGCTTGGT	GGGGSGGS,VL-Cterm-Rev
oBiTE_23	AGCTTTAGCAGCGGCTTCAGCCTTGATTTCCAGCTTGGT	AEAAAKA,VL-Cterm-Rev
oBiTE_24	AGCTTTGGCAGCAGCTTCTTTAGCGGCGGCTTCAGCCTTGATTTCCAGCTTGGT	AEAAAKEAAAKA,VL-Cterm-Rev
oBiTE_25	GGAGGCGGAGGATCTCAGGTTCAGCTGCAGCAG	GGGGS,VH-Nterm,Fwd
oBiTE_26	GGAGGCGGAGGATCTGGTGGATCTCAGGTTCAGCTGCAGCAG	GGGGSGGS,VH-Nterm,Fwd
oBiTE_27	GCTGAAGCCGCTGCTAAAGCTCAGGTTCAGCTGCAGCAG	AEAAAKA,VH-Nterm,Fwd
oBiTE_28	GCTGAAGCCGCCGCTAAAGAAGCTGCTGCCAAAGCTCAGGTTCAGCTGCAGCAG	AEAAAKEAAAKA,VH-Nterm,Fwd
oBiTE_29	GGAGGCGGAGGATCTGACATCCAGCTGACACAG	GGGGS,VL-Nterm, Fwd
oBiTE_30	GGAGGCGGAGGATCTGGTGGATCTGACATCCAGCTGACACAG	GGGGSGGS,VL-Nterm,Fwd
oBiTE_31	GCTGAAGCCGCTGCTAAAGCTGACATCCAGCTGACACAG	AEAAAKA,VL-Nterm,Fwd
oBiTE_32	GCTGAAGCCGCCGCTAAAGAAGCTGCTGCCAAAGCTGACATCCAGCTGACACAG	AEAAAKEAAAKA,VL-Nterm,Fwd
oBiTE_33	AGATCCTCCGCCTCCAGAAGAAACGGTCACGGT	GGGGS,VH-Cterm,Rev
oBiTE_34	AGATCCACCAGATCCTCCGCCTCCAGAAGAAACGGTCACGGT	GGGGSGGS,VH-Cterm,Rev
oBiTE_35	AGCTTTAGCAGCGGCTTCAGCAGAAGAAACGGTCACGGT	AEAAAKA,VH-Cterm,Rev
oBiTE_36	AGCTTTGGCAGCAGCTTCTTTAGCGGCGGCTTCAGCAGAAGAAACGGTCACGGT	AEAAAKEAAAKA,VH-Cterm,Rev
oBiTE_37	ATCATCCTGTTTCTGGTGGCCACAGCCACAGGCGCCTATGCTCAGGTTCAGCTGCAGCAG	SS-VH_Nterm
oBiTE_38	ATCATCCTGTTTCTGGTGGCCACAGCCACAGGCGCCTATGCTGACATCCAGCTGACACAG	SS-VL-Nterm
oBiTE_39	CTTTAACAGAGAGAAGTTCGTGGCATGGTGATGGTGGTGGTGAGAAGAAACGGTCACGGT	VH_Cterm_P2A
oBiTE_40	CTTTAACAGAGAGAAGTTCGTGGCATGGTGATGGTGGTGGTGCTTGATTTCCAGCTTGGT	VL_Cterm_P2A
Supplementary table 4: Primer sequences used for assembly of scFv sequences from CD19-NNW-scFv sublibrary, scFv sequences from CD3-scFV-sublibrary, and linker oligos
